# Boosting wheat functional genomics via indexed EMS mutant library of KN9204

**DOI:** 10.1101/2022.12.05.519108

**Authors:** Dongzhi Wang, Yongpeng Li, Haojie Wang, Yongxin Xu, Yiman Yang, Yuxin Zhou, Zhongxu Chen, Yuqing Zhou, Lixuan Gui, Yi Guo, Chunjiang Zhou, Wenqiang Tang, Shuzhi Zheng, Lei Wang, Xiulin Guo, Yingjun Zhang, Fa Cui, Xuelei Lin, Yuling Jiao, Yuehui He, Junming Li, Fei He, Xigang Liu, Jun Xiao

## Abstract

A better understanding of wheat functional genomics could facilitate the targeted breeding for agronomic traits improvement and environmental adaptation. With the release of reference genomes and extensive re-sequencing data of wheat and relatives, wheat functional genomics enters a new era. However, limited transformation efficiency in wheat hampers in-depth gene functional study and genetic manipulation for breeding. Here, we generated an EMS mutagenesis library of KN9204, a widely grown elite wheat variety in northern China, with available reference genome, transcriptome, and epigenome of various tissues. The library harbors enormous developmental diversity covering important tissues and transition stages. Exome capture sequencing of 2,090 mutant lines, with probes designed by KN9204 genome, revealed that 98.79% of coding genes have mutations and 1,383 EMS-type SNPs per line averagely. Novel allelic variations for important agronomic trait-related genes, such as *Rht-D1, Q, TaTB1*, and *WFZP*, were identified. We tested 100 lines with severe mutations in 80 NAC TFs under drought and salinity stresses, and found 13 lines with altered sensitivity. Three lines were further analyzed for the regulation insight of NAC TFs in stress response by combing transcriptome and available chromatin accessibility data. Hundreds of direct targets of NAC with altered transcriptional pattern in mutant lines under salt or drought stress induction were identified, including *SNAC1, DREB2B, CML16* and *ZFP182*, knowing factors in abiotic stresses response. Thus, we have generated and indexed KN9204 EMS mutant library which would facilitate functional genomics study and provide resources for genetic manipulation in wheat.
