## Supplemental Table 3 for "Boosting wheat functional genomics via indexed EMS mutant library of KN9204"

### Sheet: Table S3
Table S3. Validation of mutations identified in WES.
Validation result	Gene ID	Variant	Chr	Position	Mutation	Mutantion type	Mutant line	WES Predicted	Sanger Sequencing Result					Primers
									Sequencing result	Test individuals	Het lines	Hom Lines	WT lines	Forward Primer	Reverse Primer	Product Size (bp)
Negative	TraesKN7B01HG44100	KN9204_7B_677573131	7B	677573131	C>T	stop_gained	D2110531	Hom	WT	8	0	0	8	CCCGGCTCGGCATTTGACG	GCCTACAGGACCTTGTCAGGAAGC	541
Positive	TraesKN7A01HG28870	KN9204_7A_437053504	7A	437053504	C>T	stop_gained	D2109362	Hom	Hom	7	0	7	0	CTTCAGAAGTACCCTGTGCCT	GAATGGAAGAAAAGAAGAAGAGTGACATG	749
Positive	TraesKN5B01HG40620	KN9204_5B_566474670	5B	566474670	C>T	stop_gained	D2111358	Hom	Hom	5	0	5	0	GGATAACGACGAGGATTCTAAAATTAGTTCT	GGTTGCTCGAAACACAACGATCCTGTTT	1251
Positive	TraesKN5A01HG38520	KN9204_5A_581755195	5A	581755195	C>T	stop_gained	D2108176	Hom	Hom	5	0	5	0	GAAAGAAGTTGAGGCGAACGCTCGCTGTAA	CAGGTGACTCAACTGTTGTATCTTTTCCAACT	1400
Positive	TraesKN5A01HG24760	KN9204_5A_458608201	5A	458608201	C>A	start_lost	D2109272	Hom	Hom	6	0	6	0	CAGTGCTGTGCGTGTGTTCGTC	CGGTGCGCCATGTTGGCC	648
Negative	TraesKN5A01HG24690	KN9204_5A_458401298	5A	458401298	G>A	stop_gained	D2109104	Hom	WT	7	0	0	7	GTCGTCCTCGACGCGGACT	GGCTTCTCGAGGAAGAACACGTGG	734
Positive	TraesKN3B01HG08380	KN9204_3B_73505383	3B	73505383	G>A	stop_gained	D2109150	Hom	Hom	6	0	6	0	CCAAAATGTGTGGGATTCCAGCGATT	GTGTCGATACGAAGAGATATTTCACGGTT	820
Positive	TraesKN2D01HG62100	KN9204_2D_648093162	2D	648093162	G>A	stop_gained	D2110334	Hom	Het	8	0	7	1	CGGCGACCTCCATTACCTGCAA	CAAGTGTCCAGTGCAACAGATGCG	410
Positive	TraesKN2D01HG38280	KN9204_2D_464525291	2D	464525291	C>T	splice_acceptor_variant & intron_variant	D2109227	Hom	Hom	8	0	8	0	CCATCAAGGGCATAGCGCTGCTA	TCCTGTCCTTCTGCGAGAGTTCC	478
Positive	TraesKN2A01HG23110	KN9204_2A_345811702	2A	345811702	C>T	stop_gained	D2110284	Hom	Hom	8	0	8	0	ATGTGCTTCTGTACTCCTTATGAGC	TCAAGACTCTCCATGCTACAACGAT	686
Positive	TraesKN1D01HG00090	KN9204_1D_243590	1D	243590	C>T	stop_gained	D2111353	Het	Het	7	7	0	0	TCTTGCGTGGCAATAAATGAGGCTA	TTCCTTCGGAATGCTTTCATCTCCG	557
Positive	TraesKN7D01HG48860	KN9204_7D_576928611	7D	576928611	G>A	stop_gained	D2110771	Het	Het	14	0	5	9	TCCATCCTTGTCGCCTTCCCA	ATTTTTGGTGGGATCTCCTGCATTT	1014
Positive	TraesKN7B01HG40230	KN9204_7B_631895727	7B	631895727	G>A	stop_gained	D2110377	Het	Het	9	0	4	5	AAGGCAAGATGCCTTCCCGTG	GTTGGCATTCCGGCCAGC	906
Positive	TraesKN7A01HG44580	KN9204_7A_663399790	7A	663399790	G>A	stop_gained	D2109050	Het	Het	8	0	5	3	TTGGGTTTGCACATTACACACAGTT	CCCCTCCCTTAAAAAAAACCCGCA	598
Positive	TraesKN7A01HG08070	KN9204_7A_59804010	7A	59804010	C>T	stop_gained	D2110587	Het	Het	14	0	4	10	AGTGCTGTCTACCGCCATTTTTGTT	TCTTGAGGCGACATTCTGATAGCCA	757
Positive	TraesKN7A01HG02780	KN9204_7A_16594414	7A	16594414	G>A	stop_gained	D2109022	Het	Het	6	6	0	0	GGTAGCTGGAGCAGTTTAACAGAGC	AATGCAAGTGAAGAAGAGCTCCCAC	685
Positive	TraesKN5D01HG42300	KN9204_5D_473725210	5D	473725210	C>T	stop_gained	D2109228	Het	Het	7	4	3	0	CTAGCTAGCGAGCAATTCCGGTAG	GCTCTCTGCCCTGCGGATTG	684
Positive	TraesKN2D01HG18280	KN9204_2D_129573849	2D	129573849	C>T	stop_gained	D2110654	Het	Het	8	0	2	6	ATCTGTTCGTCTGGTGTGGTATAATATC	TCCCTCTGCCTCAAAATATAAGACTTT	656
Positive	TraesKN2B01HG31360	KN9204_2B_439805304	2B	439805304	C>T	stop_gained	D2109331	Het	Het	6	2	0	4	GGCCTCCAAGGCATTCGGAAGC	CCATTGCGCCCTCTTGAGCTGT	739
Negative	TraesKN2B01HG04120	KN9204_2B_26375594	2B	26375594	C>A	stop_gained	D2108111	Het	WT	4	0	0	4	GTCTGCGGGAAGGTGAGACTTATTT	TGCAGTAGCTGCAAGCACATCATTC	542
Negative	TraesKN2B01HG21630	KN9204_2B_211443195	2B	211443195	C>A	stop_gained	D2109265	Het	WT	23	0	0	23	AAGGTGAGTGAGACCTCGTTTCTTT	CTCTCCCCCGCCATTCCATCCAA	698
Positive	TraesKN1D01HG20130	KN9204_1D_271868561	1D	271868561	G>A	stop_gained	D2109342	Het	Het	14	2	6	6	GTAAAGCCAGTCACCCCTCTCGC	CCGTGGTGGAGAAGGCGT	886
