## Supplemental Table 6 for "Boosting wheat functional genomics via indexed EMS mutant library of KN9204"

### Sheet: Table S6
Table S6. Summary of nine quantitative indicators of the 100 NAC TF mutant lines under different conditions.
Traits	Treatment	Mean			Max			Min			Median			Coefficient of variation
		R1	R2	R3	R1	R2	R3	R1	R2	R3	R1	R2	R3	R1	R2	R3
SL (cm)	CK	20.82	31.11	31.34	29.27	44.77	43.58	11	16.09	20.65	20.67	31.35	31.31	0.16	0.16	0.15
	Salt	14.18	14.3	15.3	19.97	21.4	22.07	8.67	6.5	8	14.3	14.44	15.37	0.14	0.17	0.16
	Drought	14.21	16.85	18.12	19	21.6	24	9.27	11.47	10.85	14.38	17.1	18.47	0.13	0.14	0.15
MRL (cm)	CK	14.61	21.14	21.26	26.33	33.75	32.71	8.47	11.73	12.47	13.98	21.12	20.94	0.28	0.21	0.2
	Salt	11.22	10.94	10.95	14.8	13.4	13.67	7.8	6.75	6.87	11.17	11.1	10.95	0.12	0.11	0.13
	Drought	12.27	12.17	11.98	16.07	14.77	16.6	7.47	8.6	8	12.33	12.32	12.03	0.14	0.1	0.12
RAD (mm)	CK	0.37	0.35	0.38	0.42	0.4	0.44	0.31	0.3	0.32	0.37	0.35	0.38	0.06	0.06	0.07
	Salt	0.48	0.48	0.47	0.6	0.55	0.55	0.39	0.38	0.38	0.48	0.48	0.46	0.08	0.07	0.08
	Drought	0.45	0.46	0.5	0.56	0.55	0.63	0.39	0.37	0.4	0.44	0.46	0.5	0.07	0.08	0.1
RLPV	CK	83.5	142.75	273	188.76	315.96	593.9	24.96	45.63	57.74	75.88	133.69	260.38	0.38	0.4	0.36
	Salt	45.36	37.09	53.32	93.96	64.01	128.13	20	10.12	18.76	44.28	37.21	52.36	0.28	0.25	0.37
	Drought	56.85	76.4	70.71	96.7	153.35	171.82	24.85	23.42	24.15	56.59	70.29	63.8	0.26	0.35	0.41
RSA (mm2)	CK	30.07	31.53	31.92	64.12	72.74	59.26	11.26	10.11	6.41	28.69	28.4	31.35	0.33	0.42	0.34
	Salt	6.67	5.63	7.38	13.58	9.02	13.85	3.23	1.64	2.7	6.44	5.84	7.46	0.27	0.25	0.35
	Drought	7.66	10.93	10.8	12.96	18.89	19.33	3.17	3.81	4.2	7.58	10.18	10.81	0.25	0.31	0.29
RV （mm3）	CK	0.09	0.14	0.33	0.21	0.32	0.85	0.02	0.04	0.07	0.09	0.13	0.32	0.35	0.4	0.39
	Salt	0.08	0.07	0.09	0.16	0.11	0.24	0.04	0.03	0.03	0.08	0.07	0.09	0.26	0.26	0.43
	Drought	0.09	0.12	0.14	0.14	0.21	0.3	0.04	0.05	0.05	0.08	0.12	0.14	0.25	0.29	0.31
TRL （mm）	CK	83.5	143	278.88	188.76	315.96	589.36	24.96	45.63	56.9	75.88	131.58	265.96	0.38	0.39	0.36
	Salt	45.36	36.49	52.92	93.96	59.07	128.13	20	10.98	17.38	44.28	37.44	51.79	0.28	0.25	0.37
	Drought	56.85	75.51	69.47	96.7	151.97	153.66	24.85	24.47	25.95	56.59	69.92	64.9	0.26	0.35	0.37
Tips	CK	81.09	171.09	278.54	207.33	425.67	635.33	21.5	49.33	63	75.46	156.33	260.92	0.39	0.39	0.38
	Salt	38.19	41.03	73.91	101.67	81.33	168	15.33	11	25	37.67	39.67	70.5	0.41	0.39	0.43
	Drought	40.02	48.95	55.95	79.67	104.33	107.5	8.67	15	20.33	39	47.33	55	0.41	0.38	0.32
Forks	CK	125.46	250.04	693.57	344.67	618	1655.33	24.67	59	66.67	120.17	226	675.17	0.4	0.47	0.43
	Salt	42.25	36.4	83.04	140.33	87	191.33	15.5	7.5	7	40	34.67	77.92	0.47	0.45	0.54
	Drought	39.79	119.36	119.94	96.67	296	335.67	6.67	9.5	19.5	36.33	109.5	107.67	0.48	0.46	0.51
